# Relationship between faecal microbiota and plasma metabolome in rats fed NK603 and MON810 GM maize from the GMO90+ study

**DOI:** 10.1101/593343

**Authors:** Robin Mesnage, Caroline I. Le Roy, Martina Biserni, Bernard Salles, Michael N. Antoniou

## Abstract

Safety concerns arising from the consumption of foods derived from genetically modified (GM) crops remains a highly debated and controversial subject. We report here a faecal microbiota compositional analysis in Wistar rats from the GMO90+ study, which fed glyphosate-tolerant NK603 (+/− Roundup application during cultivation) and Bt toxin MON810 GM maize for 6 months (at 11 and 33% composition of the feed) in comparison to their closest non-GM isogenic lines. We first integrated the faecal microbiota compositional data with results from plasma metabolomics to establish a baseline allowing us to understand which bacterial species can influence host metabolism. *Coriobacteriaceae* and *Acetatifactor* significantly predicted plasma metabolic profile in males, while *Bifidobacterium* and *Ruminococcus* were able to predict female plasma metabolites. We then investigated the differences in fecal microbiota composition between group of rats fed MON810 or NK603 GM maize varieties in comparison to their respective isogenic lines. Bacterial community richness was not altered by the test diets. There were no statistically significant differences in taxa abundance in the rat faecal microbiota that we could attribute to the consumption of either MON810 or NK603 GM maize varieties. In conclusion, we show that the consumption of the widely cultivated GM maize varieties NK603 and MON810 even up to 33% of the total diet had no effect on the status of the faecal microbiota compared to non-GM near isogenic lines.
