## Supplementary Material 4 for "Relationship between faecal microbiota and plasma metabolome in rats fed NK603 and MON810 GM maize from the GMO90+ study"

Kingdom	Phylum	Class	Order	Family	Genus	P_value	Adj_P_value
SV_1	Bacteria	Firmicutes	Clostridia	Clostridiales	Christensenellaceae	Christensenellaceae_R-7_group	0.812122112901377	0.876728388509216
SV_3	Bacteria	Firmicutes	Clostridia	Clostridiales	Ruminococcaceae	Ruminococcaceae_UCG-005	0.0492983899285838	0.403089484495333
SV_6	Bacteria	Proteobacteria	Betaproteobacteria	Burkholderiales	Alcaligenaceae	Parasutterella	0.655654902259737	0.876728388509216
SV_9	Bacteria	Bacteroidetes	Bacteroidia	Bacteroidales	Bacteroidaceae	Bacteroides	0.12531562234944	0.645179490138221
SV_16	Bacteria	Firmicutes	Clostridia	Clostridiales	Lachnospiraceae	Marvinbryantia	0.142791138911703	0.667414850586537
SV_17	Bacteria	Bacteroidetes	Bacteroidia	Bacteroidales	Porphyromonadaceae	Parabacteroides	0.771099420235243	0.876728388509216
SV_19	Bacteria	Firmicutes	Clostridia	Clostridiales	Ruminococcaceae	Ruminococcus_2	0.767825272636935	0.876728388509216
SV_27	Bacteria	Firmicutes	Clostridia	Clostridiales	Lachnospiraceae	Lachnospiraceae_NK4A136_group	0.272159449474024	0.78381921448519
SV_30	Bacteria	Firmicutes	Clostridia	Clostridiales	Ruminococcaceae	Ruminococcaceae_UCG-003	0.455434462131309	0.876728388509216
SV_35	Bacteria	Firmicutes	Clostridia	Clostridiales	Ruminococcaceae	Ruminococcaceae_NK4A214_group	0.0493878229669904	0.403089484495333
SV_40	Bacteria	Firmicutes	Clostridia	Clostridiales	Lachnospiraceae	Coprococcus_1	0.5855442029558	0.876728388509216
SV_46	Bacteria	Bacteroidetes	Bacteroidia	Bacteroidales	Prevotellaceae	Prevotella_9	0.640023242316561	0.876728388509216
SV_53	Bacteria	Firmicutes	Clostridia	Clostridiales	Ruminococcaceae	Ruminiclostridium_5	0.0366066879738811	0.403089484495333
SV_55	Bacteria	Actinobacteria	Actinobacteria	Bifidobacteriales	Bifidobacteriaceae	Bifidobacterium	0.208620215584463	0.715269310575303
SV_56	Bacteria	Bacteroidetes	Bacteroidia	Bacteroidales	Prevotellaceae	Prevotellaceae_UCG-001	0.767957877520382	0.876728388509216
SV_63	Bacteria	Firmicutes	Clostridia	Clostridiales	Ruminococcaceae	Intestinimonas	0.490113088831053	0.876728388509216
SV_73	Bacteria	Actinobacteria	Coriobacteriia	Coriobacteriales	Coriobacteriaceae	Coriobacteriaceae_UCG-002	0.324723375714355	0.865929001904948
SV_85	Bacteria	Firmicutes	Clostridia	Clostridiales	Ruminococcaceae	Ruminiclostridium	0.479876210318068	0.876728388509216
SV_90	Bacteria	Bacteroidetes	Bacteroidia	Bacteroidales	Prevotellaceae	Prevotellaceae_NK3B31_group	0.844488511726032	0.876728388509216
SV_91	Bacteria	Firmicutes	Clostridia	Clostridiales	Ruminococcaceae	Ruminococcus_1	0.553587539601746	0.876728388509216
SV_109	Bacteria	Firmicutes	Clostridia	Clostridiales	Lachnospiraceae	Blautia	0.389516209818185	0.876728388509216
SV_115	Bacteria	Firmicutes	Clostridia	Clostridiales	Lachnospiraceae	Roseburia	0.954801108651717	0.954801108651717
SV_121	Bacteria	Firmicutes	Clostridia	Clostridiales	Peptostreptococcaceae	Romboutsia	0.73517449200578	0.876728388509216
SV_138	Bacteria	Firmicutes	Bacilli	Lactobacillales	Lactobacillaceae	Lactobacillus	0.683388723061358	0.876728388509216
SV_151	Bacteria	Firmicutes	Clostridia	Clostridiales	Lachnospiraceae	Lachnoclostridium_12	0.874870558539444	0.887192679082253
SV_185	Bacteria	Proteobacteria	Gammaproteobacteria	Enterobacteriales	Enterobacteriaceae	Escherichia/Shigella	0.554872867160874	0.876728388509216
SV_209	Bacteria	Firmicutes	Clostridia	Clostridiales	Lachnospiraceae	Coprococcus_3	0.1963224177373	0.715269310575303
SV_250	Bacteria	Firmicutes	Clostridia	Clostridiales	Peptococcaceae	Peptococcus	0.101182831670247	0.645179490138221
SV_251	Bacteria	Firmicutes	Clostridia	Clostridiales	Ruminococcaceae	Ruminococcaceae_UCG-014	0.0492732395239274	0.403089484495333
SV_257	Bacteria	Firmicutes	Erysipelotrichia	Erysipelotrichales	Erysipelotrichaceae	Faecalibaculum	0.153327111649048	0.667414850586537
SV_258	Bacteria	Bacteroidetes	Bacteroidia	Bacteroidales	Prevotellaceae	Prevotellaceae_UCG-003	0.811712625223599	0.876728388509216
SV_278	Bacteria	Bacteroidetes	Bacteroidia	Bacteroidales	Rikenellaceae	Alistipes	0.494995338844954	0.876728388509216
SV_302	Bacteria	Firmicutes	Erysipelotrichia	Erysipelotrichales	Erysipelotrichaceae	Erysipelotrichaceae_UCG-003	0.0224502131460187	0.403089484495333
SV_370	Bacteria	Proteobacteria	Deltaproteobacteria	Desulfovibrionales	Desulfovibrionaceae	Desulfovibrio	0.0171905400818331	0.403089484495333
SV_394	Bacteria	Firmicutes	Clostridia	Clostridiales	Ruminococcaceae	Ruminiclostridium_9	0.772653191639881	0.876728388509216
SV_418	Bacteria	Firmicutes	Clostridia	Clostridiales	Lachnospiraceae	Mobilitalea	0.791816125817324	0.876728388509216
SV_420	Bacteria	Firmicutes	Clostridia	Clostridiales	Ruminococcaceae	Ruminiclostridium_6	0.430108681902723	0.876728388509216
SV_468	Bacteria	Firmicutes	Clostridia	Clostridiales	Defluviitaleaceae	Defluviitaleaceae_UCG-011	0.157584061944044	0.667414850586537
SV_471	Bacteria	Actinobacteria	Coriobacteriia	Coriobacteriales	Coriobacteriaceae	Adlercreutzia	0.226527162721399	0.730091876227325
SV_477	Bacteria	Firmicutes	Clostridia	Clostridiales	Ruminococcaceae	Ruminococcaceae_UCG-010	0.544718489128079	0.876728388509216
SV_482	Bacteria	Firmicutes	Clostridia	Clostridiales	Ruminococcaceae	Oscillibacter	0.371353303768074	0.876728388509216
SV_508	Bacteria	Firmicutes	Clostridia	Clostridiales	Ruminococcaceae	Ruminococcaceae_UCG-013	0.518173564476089	0.876728388509216
SV_548	Bacteria	Firmicutes	Clostridia	Clostridiales	Lachnospiraceae	Lachnospiraceae_NK4B4_group	0.0216116958791351	0.403089484495333
SV_551	Bacteria	Firmicutes	Clostridia	Clostridiales	Lachnospiraceae	Lachnospira	0.0503861855619166	0.403089484495333
SV_557	Bacteria	Firmicutes	Clostridia	Clostridiales	Lachnospiraceae	Lachnospiraceae_UCG-010	0.0298111158087314	0.403089484495333
SV_584	Bacteria	Verrucomicrobia	Verrucomicrobiae	Verrucomicrobiales	Verrucomicrobiaceae	Akkermansia	0.822755784298916	0.876728388509216
SV_614	Bacteria	Firmicutes	Erysipelotrichia	Erysipelotrichales	Erysipelotrichaceae	Erysipelatoclostridium	0.204889317569747	0.715269310575303
SV_625	Bacteria	Firmicutes	Clostridia	Clostridiales	Lachnospiraceae	Acetatifactor	0.703039201375783	0.876728388509216
SV_743	Bacteria	Firmicutes	Erysipelotrichia	Erysipelotrichales	Erysipelotrichaceae	Turicibacter	0.397122264879566	0.876728388509216
SV_747	Bacteria	Firmicutes	Clostridia	Clostridiales	Ruminococcaceae	Flavonifractor	0.338682399359568	0.870897598353175
SV_762	Bacteria	Firmicutes	Clostridia	Clostridiales	Ruminococcaceae	Anaerotruncus	0.23322379379484	0.730091876227325
SV_763	Bacteria	Firmicutes	Clostridia	Clostridiales	Lachnospiraceae	Lachnospiraceae_NC2004_group	0.47488565723284	0.876728388509216
SV_781	Bacteria	Firmicutes	Clostridia	Clostridiales	Lachnospiraceae	Lachnospiraceae_UCG-006	0.31284084092308	0.865929001904948
SV_811	Bacteria	Firmicutes	Clostridia	Clostridiales	Family_XIII	Anaerovorax	0.655335022206556	0.876728388509216
SV_837	Bacteria	Firmicutes	Clostridia	Clostridiales	Lachnospiraceae	Sellimonas	0.460914877429423	0.876728388509216
SV_854	Bacteria	Actinobacteria	Coriobacteriia	Coriobacteriales	Coriobacteriaceae	Enterorhabdus	0.755638327498141	0.876728388509216
SV_867	Bacteria	Firmicutes	Clostridia	Clostridiales	Family_XIII	Family_XIII_AD3011_group	0.41496323123103	0.876728388509216
SV_873	Bacteria	Firmicutes	Clostridia	Clostridiales	Lachnospiraceae	Lachnoclostridium	0.11266757171249	0.645179490138221
SV_883	Bacteria	Firmicutes	Erysipelotrichia	Erysipelotrichales	Erysipelotrichaceae	Candidatus_Stoquefichus	0.625435347047237	0.876728388509216
SV_932	Bacteria	Bacteroidetes	Bacteroidia	Bacteroidales	Porphyromonadaceae	Barnesiella	0.699931665836373	0.876728388509216
SV_976	Bacteria	Firmicutes	Clostridia	Clostridiales	Clostridiaceae_1	Clostridium_sensu_stricto_1	0.20191908908535	0.715269310575303
SV_1053	Bacteria	Proteobacteria	Deltaproteobacteria	Desulfovibrionales	Desulfovibrionaceae	Bilophila	0.835651136815133	0.876728388509216
SV_1099	Bacteria	Bacteroidetes	Bacteroidia	Bacteroidales	Rikenellaceae	Rikenellaceae_RC9_gut_group	0.251235478903403	0.753706436710209
SV_1129	Bacteria	Actinobacteria	Actinobacteria	Micrococcales	Micrococcaceae	Rothia	0.622138658183602	0.876728388509216
SV_1156	Bacteria	Proteobacteria	Gammaproteobacteria	Pasteurellales	Pasteurellaceae	Pasteurella	0.735481557533673	0.876728388509216
SV_1158	Bacteria	Firmicutes	Clostridia	Clostridiales	Ruminococcaceae	Ruminiclostridium_1	0.842820021881882	0.876728388509216
SV_1231	Bacteria	Firmicutes	Clostridia	Clostridiales	Ruminococcaceae	Papillibacter	0.517923597396861	0.876728388509216
SV_1266	Bacteria	Firmicutes	Clostridia	Clostridiales	Ruminococcaceae	Ruminococcaceae_UCG-009	0.360136553664022	0.876728388509216
SV_1289	Archaea	Euryarchaeota	Methanobacteria	Methanobacteriales	Methanobacteriaceae	Methanosphaera	0.852374822161738	0.876728388509216
SV_1324	Bacteria	Firmicutes	Clostridia	Clostridiales	Lachnospiraceae	Tyzzerella	0.596165465079302	0.876728388509216
SV_1374	Bacteria	Firmicutes	Clostridia	Clostridiales	Family_XIII	Family_XIII_UCG-001	0.125451567526876	0.645179490138221
SV_1433	Bacteria	Firmicutes	Clostridia	Clostridiales	Ruminococcaceae	Ruminococcaceae_UCG-007	0.0834719554121563	0.600998078967525
