## Supplementary Material 2 for "Relationship between faecal microbiota and plasma metabolome in rats fed NK603 and MON810 GM maize from the GMO90+ study"

Kingdom	Phylum	Class	Order	Family	Genus	P_value	Adj_P_value
SV_1	Bacteria	Firmicutes	Clostridia	Clostridiales	Christensenellaceae	Christensenellaceae_R-7_group	0.07026640844211	0.421053387689646
SV_3	Bacteria	Firmicutes	Clostridia	Clostridiales	Ruminococcaceae	Ruminococcaceae_UCG-005	0.377585710793666	0.647289789931998
SV_6	Bacteria	Proteobacteria	Betaproteobacteria	Burkholderiales	Alcaligenaceae	Parasutterella	0.43474238858802	0.680466347355162
SV_9	Bacteria	Bacteroidetes	Bacteroidia	Bacteroidales	Bacteroidaceae	Bacteroides	0.204406353277522	0.461965210696522
SV_16	Bacteria	Firmicutes	Clostridia	Clostridiales	Lachnospiraceae	Marvinbryantia	0.0170721496389079	0.40973159133379
SV_17	Bacteria	Bacteroidetes	Bacteroidia	Bacteroidales	Porphyromonadaceae	Parabacteroides	0.472859195667858	0.694182740925805
SV_19	Bacteria	Firmicutes	Clostridia	Clostridiales	Ruminococcaceae	Ruminococcus_2	0.0267121355081541	0.421053387689646
SV_27	Bacteria	Firmicutes	Clostridia	Clostridiales	Lachnospiraceae	Lachnospiraceae_NK4A136_group	0.103196870091444	0.421053387689646
SV_30	Bacteria	Firmicutes	Clostridia	Clostridiales	Ruminococcaceae	Ruminococcaceae_UCG-003	0.246822920908706	0.507750008726481
SV_35	Bacteria	Firmicutes	Clostridia	Clostridiales	Ruminococcaceae	Ruminococcaceae_NK4A214_group	0.112086444415891	0.421053387689646
SV_40	Bacteria	Firmicutes	Clostridia	Clostridiales	Lachnospiraceae	Coprococcus_1	0.65045690956095	0.836301740864078
SV_46	Bacteria	Bacteroidetes	Bacteroidia	Bacteroidales	Prevotellaceae	Prevotella_9	0.428798085951077	0.680466347355162
SV_53	Bacteria	Firmicutes	Clostridia	Clostridiales	Ruminococcaceae	Ruminiclostridium_5	0.0711992483384453	0.421053387689646
SV_55	Bacteria	Actinobacteria	Actinobacteria	Bifidobacteriales	Bifidobacteriaceae	Bifidobacterium	0.199918119209525	0.461965210696522
SV_56	Bacteria	Bacteroidetes	Bacteroidia	Bacteroidales	Prevotellaceae	Prevotellaceae_UCG-001	0.524268128631913	0.712213306820712
SV_63	Bacteria	Firmicutes	Clostridia	Clostridiales	Ruminococcaceae	Intestinimonas	0.454568921390235	0.681853382085352
SV_73	Bacteria	Actinobacteria	Coriobacteriia	Coriobacteriales	Coriobacteriaceae	Coriobacteriaceae_UCG-002	0.168492054742676	0.461965210696522
SV_85	Bacteria	Firmicutes	Clostridia	Clostridiales	Ruminococcaceae	Ruminiclostridium	0.322150237191972	0.626886948049242
SV_90	Bacteria	Bacteroidetes	Bacteroidia	Bacteroidales	Prevotellaceae	Prevotellaceae_NK3B31_group	0.502096007872606	0.708841422878973
SV_91	Bacteria	Firmicutes	Clostridia	Clostridiales	Ruminococcaceae	Ruminococcus_1	0.199019600092363	0.461965210696522
SV_109	Bacteria	Firmicutes	Clostridia	Clostridiales	Lachnospiraceae	Blautia	0.124752684693715	0.427723490378452
SV_115	Bacteria	Firmicutes	Clostridia	Clostridiales	Lachnospiraceae	Roseburia	0.9041175113903	0.942964146217988
SV_121	Bacteria	Firmicutes	Clostridia	Clostridiales	Peptostreptococcaceae	Romboutsia	0.19774732295513	0.461965210696522
SV_138	Bacteria	Firmicutes	Bacilli	Lactobacillales	Lactobacillaceae	Lactobacillus	0.155951964603779	0.461965210696522
SV_151	Bacteria	Firmicutes	Clostridia	Clostridiales	Lachnospiraceae	Lachnoclostridium_12	0.548935891630398	0.731914522173864
SV_185	Bacteria	Proteobacteria	Gammaproteobacteria	Enterobacteriales	Enterobacteriaceae	Escherichia/Shigella	0.0559306938103529	0.421053387689646
SV_209	Bacteria	Firmicutes	Clostridia	Clostridiales	Lachnospiraceae	Coprococcus_3	0.0577240961198322	0.421053387689646
SV_250	Bacteria	Firmicutes	Clostridia	Clostridiales	Peptococcaceae	Peptococcus	0.515858185780594	0.712213306820712
SV_251	Bacteria	Firmicutes	Clostridia	Clostridiales	Ruminococcaceae	Ruminococcaceae_UCG-014	0.482071347865142	0.694182740925805
SV_257	Bacteria	Firmicutes	Erysipelotrichia	Erysipelotrichales	Erysipelotrichaceae	Faecalibaculum	0.256703398832595	0.513406797665191
SV_258	Bacteria	Bacteroidetes	Bacteroidia	Bacteroidales	Prevotellaceae	Prevotellaceae_UCG-003	0.0946025520666445	0.421053387689646
SV_278	Bacteria	Bacteroidetes	Bacteroidia	Bacteroidales	Rikenellaceae	Alistipes	0.715783929038425	0.881398587644054
SV_302	Bacteria	Firmicutes	Erysipelotrichia	Erysipelotrichales	Erysipelotrichaceae	Erysipelotrichaceae_UCG-003	0.229750502581024	0.486530476053934
SV_370	Bacteria	Proteobacteria	Deltaproteobacteria	Desulfovibrionales	Desulfovibrionaceae	Desulfovibrio	0.0610073994910533	0.421053387689646
SV_394	Bacteria	Firmicutes	Clostridia	Clostridiales	Ruminococcaceae	Ruminiclostridium_9	0.373154765663972	0.647289789931998
SV_418	Bacteria	Firmicutes	Clostridia	Clostridiales	Lachnospiraceae	Mobilitalea	0.211734054902573	0.461965210696522
SV_420	Bacteria	Firmicutes	Clostridia	Clostridiales	Ruminococcaceae	Ruminiclostridium_6	0.112586836006948	0.421053387689646
SV_468	Bacteria	Firmicutes	Clostridia	Clostridiales	Defluviitaleaceae	Defluviitaleaceae_UCG-011	0.174207560002739	0.461965210696522
SV_471	Bacteria	Actinobacteria	Coriobacteriia	Coriobacteriales	Coriobacteriaceae	Adlercreutzia	0.916770697711933	0.942964146217988
SV_477	Bacteria	Firmicutes	Clostridia	Clostridiales	Ruminococcaceae	Ruminococcaceae_UCG-010	0.849347026929319	0.926560393013803
SV_482	Bacteria	Firmicutes	Clostridia	Clostridiales	Ruminococcaceae	Oscillibacter	0.357393796876896	0.647289789931998
SV_508	Bacteria	Firmicutes	Clostridia	Clostridiales	Ruminococcaceae	Ruminococcaceae_UCG-013	0.392073301016508	0.656494829609037
SV_548	Bacteria	Firmicutes	Clostridia	Clostridiales	Lachnospiraceae	Lachnospiraceae_NK4B4_group	0.791485645368304	0.904555023278061
SV_551	Bacteria	Firmicutes	Clostridia	Clostridiales	Lachnospiraceae	Lachnospira	0.211365190415285	0.461965210696522
SV_557	Bacteria	Firmicutes	Clostridia	Clostridiales	Lachnospiraceae	Lachnospiraceae_UCG-010	0.0909164708029109	0.421053387689646
SV_584	Bacteria	Verrucomicrobia	Verrucomicrobiae	Verrucomicrobiales	Verrucomicrobiaceae	Akkermansia	0.764705182759951	0.903405536062395
SV_614	Bacteria	Firmicutes	Erysipelotrichia	Erysipelotrichales	Erysipelotrichaceae	Erysipelatoclostridium	0.191387582920293	0.461965210696522
SV_625	Bacteria	Firmicutes	Clostridia	Clostridiales	Lachnospiraceae	Acetatifactor	0.777932544942618	0.903405536062395
SV_743	Bacteria	Firmicutes	Erysipelotrichia	Erysipelotrichales	Erysipelotrichaceae	Turicibacter	0.0943833561247005	0.421053387689646
SV_747	Bacteria	Firmicutes	Clostridia	Clostridiales	Ruminococcaceae	Flavonifractor	0.980811267073376	0.991209667832013
SV_762	Bacteria	Firmicutes	Clostridia	Clostridiales	Ruminococcaceae	Anaerotruncus	0.719199763956579	0.881398587644054
SV_763	Bacteria	Firmicutes	Clostridia	Clostridiales	Lachnospiraceae	Lachnospiraceae_NC2004_group	0.105667214306709	0.421053387689646
SV_781	Bacteria	Firmicutes	Clostridia	Clostridiales	Lachnospiraceae	Lachnospiraceae_UCG-006	0.833438927767516	0.923193889219403
SV_811	Bacteria	Firmicutes	Clostridia	Clostridiales	Family_XIII	Anaerovorax	0.373248871901238	0.647289789931998
SV_837	Bacteria	Firmicutes	Clostridia	Clostridiales	Lachnospiraceae	Sellimonas	0.824574669529163	0.923193889219403
SV_854	Bacteria	Actinobacteria	Coriobacteriia	Coriobacteriales	Coriobacteriaceae	Enterorhabdus	0.445114069118262	0.681853382085352
SV_867	Bacteria	Firmicutes	Clostridia	Clostridiales	Family_XIII	Family_XIII_AD3011_group	0.165514403986454	0.461965210696522
SV_873	Bacteria	Firmicutes	Clostridia	Clostridiales	Lachnospiraceae	Lachnoclostridium	0.0365093293835313	0.421053387689646
SV_883	Bacteria	Firmicutes	Erysipelotrichia	Erysipelotrichales	Erysipelotrichaceae	Candidatus_Stoquefichus	0.418451310302632	0.680466347355162
SV_932	Bacteria	Bacteroidetes	Bacteroidia	Bacteroidales	Porphyromonadaceae	Barnesiella	0.00444107978927779	0.319757744828001
SV_976	Bacteria	Firmicutes	Clostridia	Clostridiales	Clostridiaceae_1	Clostridium_sensu_stricto_1	0.0108961267439652	0.392260562782747
SV_1053	Bacteria	Proteobacteria	Deltaproteobacteria	Desulfovibrionales	Desulfovibrionaceae	Bilophila	0.635464374652753	0.831880635909059
SV_1099	Bacteria	Bacteroidetes	Bacteroidia	Bacteroidales	Rikenellaceae	Rikenellaceae_RC9_gut_group	0.173532328252411	0.461965210696522
SV_1129	Bacteria	Actinobacteria	Actinobacteria	Micrococcales	Micrococcaceae	Rothia	0.991209667832013	0.991209667832013
SV_1156	Bacteria	Proteobacteria	Gammaproteobacteria	Pasteurellales	Pasteurellaceae	Pasteurella	0.7222571759861	0.881398587644054
SV_1158	Bacteria	Firmicutes	Clostridia	Clostridiales	Ruminococcaceae	Ruminiclostridium_1	0.116959274358235	0.421053387689646
SV_1231	Bacteria	Firmicutes	Clostridia	Clostridiales	Ruminococcaceae	Papillibacter	0.77317819971332	0.903405536062395
SV_1266	Bacteria	Firmicutes	Clostridia	Clostridiales	Ruminococcaceae	Ruminococcaceae_UCG-009	0.0355723034201357	0.421053387689646
SV_1289	Archaea	Euryarchaeota	Methanobacteria	Methanobacteriales	Methanobacteriaceae	Methanosphaera	0.884498466583688	0.942964146217988
SV_1324	Bacteria	Firmicutes	Clostridia	Clostridiales	Lachnospiraceae	Tyzzerella	0.35695242642888	0.647289789931998
SV_1374	Bacteria	Firmicutes	Clostridia	Clostridiales	Family_XIII	Family_XIII_UCG-001	0.893637365390891	0.942964146217988
SV_1433	Bacteria	Firmicutes	Clostridia	Clostridiales	Ruminococcaceae	Ruminococcaceae_UCG-007	0.0791681898813982	0.421053387689646
